# Automated joint skull-stripping and segmentation with Multi-Task U-Net in large mouse brain MRI databases

**DOI:** 10.1101/2020.02.25.964015

**Authors:** Riccardo De Feo, Artem Shatillo, Alejandra Sierra, Juan Miguel Valverde, Olli Gröhn, Federico Giove, Jussi Tohka

## Abstract

Skull-stripping and region segmentation are fundamental steps in preclinical magnetic resonance imaging (MRI) studies, and these common procedures are usually performed manually. We present Multi-task U-Net (MU-Net), a convolutional neural network designed to accomplish both tasks simultaneously. MU-Net achieved higher segmentation accuracy than state-of-the-art multi-atlas segmentation methods with an inference time of 0.35 seconds and no pre-processing requirements. We evaluated the performance of our network in the presence of skip connections and recently proposed framing connections, finding the simplest network to be the most effective. We tested MU-Net with an unusually large dataset combining several independent studies consisting of 1,782 mouse brain MRI volumes of both healthy and Huntington animals, and measured average Dice scores of 0.906 (striati), 0.937 (cortex), and 0.978 (brain mask). These high evaluation scores demonstrate that MU-Net is a powerful tool for segmentation and skull-stripping, decreasing inter and intra-rater variability of manual segmentation. The MU-Net code and the trained model are publicly available at https://github.com/Hierakonpolis/MU-Net.
