## Supplementary table 1 for "Automated joint skull-stripping and segmentation with Multi-Task U-Net in large mouse brain MRI databases"

### Sheet: Sheet1
Training set
	Genotype	Gender	Timepoints
	WT	male n = 32	5, 12, 16, 32 weeks
Test set
Study	Genotype	Gender	Timepoints
1	WT	female n = 10	12 weeks
		male n = 10
	R6/2	female n = 27
		male n = 24
2	WT	female n = 9	12 weeks
		male n = 10
	R6/2	female n = 38
		male n = 32
3	WT	female n = 8	12 weeks
		male n = 11
	R6/2	female n = 29
		male n = 29
4	WT	female n = 8	4, 12 weeks
		male n = 8
	R6/2	female n = 38
		male n = 39
5	WT	female n = 10	4, 12 weeks
		male n = 8
	R6/2	female n = 30
		male n = 29
6	WT	female n = 8	24 weeks
		male n = 9
	Q175	female n = 30
		male n = 23
7	WT	female n = 20	8, 24, 36, 48, 60 weeks
		male n = 19
	Q175DN	female n = 20
		male n = 20
8	WT	female n = 7	12, 24, 36, 48, 60 weeks
		male n = 7
	Q175	female n = 42
		male n = 42
9	WT	female n = 20	24, 48 weeks
	Q175	female n = 16
10	WT	female n = 10	8, 24, 36, 48 weeks
		male n = 10
	Q111	female n = 10
		male n = 9
	Q50	female n = 9
		male n = 10
	Q20	female n = 8
		male n = 9
